# A panel of near-isogenic lines derived from locally adapted populations of a wild plant: A powerful tool for dissecting additive and non-additive effects on ecologically important traits

**DOI:** 10.64898/2025.12.03.692110

**Authors:** Samuel J. Mantel, Gwonjin Lee, Juan Diego Rojas-Gutierrez, Brian J. Sanderson, M. Inam Jameel, Patrick Woods, Brian P. Dilkes, John K. McKay, Jon Ågren, Christopher G. Oakley

## Abstract

Identifying and estimating the effects of loci contributing to natural variation in ecologically important traits can be hampered by quantitative inheritance, dominance, epistasis, and environmentally dependent trait expression. Here we announce the availability of germplasm and sequence data for a reciprocal panel of near-isogenic lines (NILs) derived from locally adapted natural populations of *Arabidopsis thaliana,* for investigating the genetic basis of ecologically important traits. We created a panel of 54 NILs and performed whole genome sequencing to precisely locate introgression segments(s) in each NIL. Deep sequencing largely confirmed prior knowledge of NIL genotypes but also identified multiple novel small introgressions and regions of residual heterozygosity. To illustrate the utility of this panel, we identified genomic regions underlying ecotypic differences in flowering time in a laboratory common garden experiment. We detected strong additive effects on flowering time in multiple NILs with segments at the top of chromosome 5 implicating the floral regulator *FLC*, as expected based on previous quantitative trait locus studies. We also detected novel and complex contributions to ecotypic differences in flowering time, only visible in the NILs, suggesting the possibility of epistasis. Our results highlight the utility of this panel for dissecting the genetic architecture of ecologically important traits, including the future potential for fine mapping of additive effects and testing for epistasis and linkage using NILs derived from the panel. This panel can be used by any member of the research community to investigate any of a broad suite of traits for which the parents differ.
