## Supplementary material for "A panel of near-isogenic lines derived from locally adapted populations of a wild plant: A powerful tool for dissecting additive and non-additive effects on ecologically important traits": Table S1

Marker Name	Chr	Forward Primer	Reverse Primer	PCR Fragment Size	SNP Position	Reference Base	Variant Base	Enzyme	Annealing Temp	IT Diagnostic Fragment Size(s)	SW Diagnostic Fragment Size(s)	Additional CAPS markers used to confirm previously unidentified introgressed regions and regions of retained heterozygosity
1CP_0.213	1	GTCATCTCCGTGAGCATAATGG	CACTCGAACCTTCCACATCAAG	356	212509	T	C	RsaI	55	356	191, 165
1CP_1.089	1	AAGTGGGTTGCTTCTGTATGTG	ACTCACCAGTCAAACAACCTTG	216	1089175	G	T	MspI	53	216	115, 101
1CP_2.929	1	ACATGGGTGGTTTCGATTTCTG	TGTATGGTACGCAGGCTTTAAC	399	2928916	A	G	BsmI	55	203, 196	399
1CP_3.922	1	ATGTCTGATGGAGGAGAAGGAC	GCCTAGCTCCCTCTTAAACAAC	223	3922004	C	G	RsaI	53	133	223
1CP_6.351	1	CTAGCCAAATGTACCACTGCTC	ATGGTGTACCTGGACTATGGAC	326	6350716	G	T	BglII	53	326	224, 102
1CP_8.015	1	CATTCTTCGATCGACCATGGAG	TTCACGACCCAATCAAGGAAAC	266	8014921	C	G	AluI	53	266	144, 122
1CP_9.411	1	CTTTGACGTATGAGGCTCATCG	ACCAAGAAACCATCCGTCAAAG	338	9410754	A	T	HindIII	53	338	247
1CP_10.641	1	GAGGATGGAGAAAGCTTCAAGG	GATACAAGCGATGAACAGAGGG	228	10640677	T	C	RsaI	55	162	228
1CP_12.339	1	CCGACCTTTATGAAAGTAGGGC	TAGCAGAAGGAGGGATACATGC	220	12338706	T	C	AluI	55	220	127
1CP_16.618	1	TAACGTCGGGTTTAGTGGTTTG	TGCTGATCATTCGAAACCTGAC	270	16618220	G	A	HinfI	59	194	270
1CP_19.137	1	TAATGGACAACACGCAGAGAAC	CGATGCGATGATTGCATTTCAG	264	19136542	C	A	HindIII	53	165	264
1CP_22.748	1	TTTGGCCGGACAAGAATATTCC	CTTCCGTGGATGGAAAGATGTC	328	22747668	A	C	MnlI	62	193, 135	285
1CP_23.826	1	TCTCCCTCTCATCTTTCAACCC	TACATCGGAGAAGGTGGATCTG	382	23826359	T	C	MnlI	59	251, 123	374
1CP_24.895	1	CACTTCCTGCAAACAAATCACG	TGGTTGATTATCGCCGGATTTC	238	24894705	C	T	EcoRI	62	138, 100	238
1CP_24.963	1	TTTAGGGAAGGGACTAGTGGTG	GATACGTCAGTATTCCCGCTTC	293	24963234	A	G	MspI	53	172, 121	293
1CP_26.540	1	CTTCACCACACCACTCAATCTC	TTCATGGACAAATCGTACGGTG	208	26540170	T	C	AluI	59	132	208
1CP_26.941	1	TTACCGAGGTGATGGAGATCTG	AAAGATCTTGTGCATCTGCTCC	351	26940996	T	C	RsaI	53	298	182, 116
1CP_27.393	1	AAATGGAAATGCGGGTTGGG	GAACAGCGAAGAACACAACATG	279	27393115	A	G	EcoRI	53	279	172, 107
1CP_27.848	1	ACCTGGAGTAATGCTAGCTCTG	TTGATTTCTTTGGCTCGTTTGC	398	27848168	T	C	RsaI	53	208, 190	398
1CP_28.081	1	TCCATTTCCATTAACATCCGCC	ATCGCCGAACACTTGTCTATTC	282	28080856	T	C	MspI	53	169, 113	282
1CP_28.081	1	TCCATTTCCATTAACATCCGCC	ATCGCCGAACACTTGTCTATTC	283	28080856	T	C	MspI	53	169, 113	282	X
1CP_28.418	1	ATCAGCCTGCATGAAGAAACTC	GCTGTCATGTGTGGACTTCTAC	390	28417743	G	C	DdeI	57	286, 104	192, 104
1CP_30.373	1	GAAGACAAGGTAAGCTATGGCG	AAGATGGGTTCACATGTCAACC	299	30373266	T	G	MnlI	53	223	299	X
2CP_0.078	2	CTTGGCTACATGCTAGTGGTTC	GCCAAGTCGTTTCTATACCGAC	270	77574	G	A	BsmI	53	270	197	X
2CP_0.133	2	ATCCAATGGGCCACAAATTAAC	TTTCATTATGTGCCTCCTCCTG	320	132759	T	A	HinfI	54	171	203	X
2CP_15.167	2	ATCAACGATAACACATTCCGGC	TTGTCATAGTAACCTCTCCGGG	258	15167075	C	T	HinfI	53	258	151, 107
2CP_15.490	2	TTCTTCCCATATCCAGTCCCTG	ATTGGTGGCAATATGGTTCCTC	334	15489717	C	A	BglII	53	334	200, 134
2CP_18.025	2	TGCCTATTCCCTCATGTAGTCC	CGAATCTACTTTCTCGTCTGCC	231	18025120	A	G	DdeI	53	231	136
2CP_18.112	2	GGAAATTTGAGCATTGGTTCCAC	GTAGCTTAACCAGTTGCAGAGG	364	18111676	C	A	MspI	53	364	200, 164
3CP_0.041	3	CGACCATACTCGAAACTCACAC	ACCTCCTAGATCCACCAGTTTC	331	41154	A	G	DdeI	53	331	166, 165	X
3CP_2.029	3	CAGGTGGATTGTATGGCTTCAG	GGAAGAAACGAATCTGATCCGG	230	2028935	C	G	PstI	53	135	230	X
3CP_3.010	3	GTATGAGAGTTGCCGAGTATGC	AGGGTGTACATCATGTTGTAGC	350	3009863	G	A	MnlI	52	350	262	X
3CP_4.988	3	CATCGCTTCTGACTTCACTCTC	ACAAGGTTTCGTCACATGGATC	391	4988323	G	T	DdeI	53	391	224, 167
3CP_5.055	3	ACTTGAGTAGTGCTGAGTTTGC	GAAGCAAGAAGAGCTATTCGGG	375	5055322	T	C	RsaI	53	197, 178	375
3CP_7.824	3	CATCTTTGAGGCCGAATCTAGC	GCGCCTTAATATCCGATGAGAG	327	7824139	C	T	RsaI	55	327	181, 146
3CP_9.125	3	ACTCTATGCCATTGTCTTTGCG	AGAGAAAGCAAGGAAGCACAAG	206	9125007	C	T	DdeI	53	206	118
3CP_10.196	3	AAGCTAGCATTGTTTGACCCTC	TTGCATTGTGATTCTTTGCTGC	358	10196313	A	G	DdeI	53	358	272
3CP_10.595	3	TAACCAAAGCTATGTGTCGACG	GATCGGTACACGTCGATTGATC	313	10594622	G	A	MspI	53	289	205
3CP_11.814	3	TCTTTCCAAGAGTTTCTGCACC	TTGGACAGTTGTTGGACATCAG	377	11813594	G	A	HinfI	53	377	236, 141
3CP_15.181	3	GATAAGATCAGCCGTGAACTGG	GGAAGCCTGACTTGATCATTGG	280	15180790	C	T	HindIII	53	280	210
3CP_15.519	3	CTAATCATGCAGTCACAATGCC	GATGTCTGGTGTTCACTGAAGG	382	15519056	T	C	MspI	53	264, 118	382
3CP_15.922	3	AGACCCAAGTAGCCCTAGAATG	ATTGGGTTGGGTAAACAAGTGG	391	15921994	G	A	MspI	53	391	310
3CP_15.974	3	ATGCAGTACTCATGCATAAGCC	AATGGTTCTTCTTCTGTGCTCG	211	15973867	G	A	DdeI	53	121	211
3CP_16.918	3	TCCTTCGTTTCCAACTAACGTG	CAACGTACCGCTATCTCCAATC	382	16917832	T	C	MnlI	50	229, 153	382
3CP_17.182	3	AAGCGTTCTCCATCCAAATACC	AGTGGTCATTGCAGAAAGTGAG	215	17181764	G	A	MnlI	54	215	175
3CP_17.536	3	TTTGCCTACAAACTTTGCAGTC	TGGTTATACTGAGCACCAAAGTC	389	17536081	A	T	AluI	53	147, 132, 110	389
3CP_18.227	3	ATATTTGGTGAGCATTCGGGTG	GCCTGCAGCTTATATACAGCTC	285	18227383	C	T	DdeI	53	191	285
3CP_20.936	3	GCAGAAGCAGAGTGGAATATGG	AGCGGTTTCTGGTTTGTATCTG	349	20935945	T	C	HinfI	53	298	228
3CP_23.412	3	GCCGCTACTCGTTTCATATCTC	GACACCCAGATCGATTGAAACC	239	23412237	G	C	HinfI	55	239	126, 113
4CP_0.467	4	GCTACAAGCGATATCGTGGTAC	TGTTGAGCTTGAGGTGTTTCAG	297	466742	T	A	AluI	53	149, 141	290
4CP_1.204	4	AAATACAGTGGTGGGCTCAAAG	TTGCTACTTGCCCGTTAATGAG	277	1204301	T	C	PstI	53	148, 129	277
4CP_1.276	4	TTCCAGTGTAGTCTCACACTCC	ACACACTGAATGGCATATCACG	397	1275620	G	A	MspI	53	397	235, 162
4CP_6.443	4	AACAGAGCAGAACAGAGCAAAG	ACGTCAGAGAGCTAGCTACTTC	305	6443288	T	A	PstI	55	305	192, 113
4CP_9.768	4	AAGAACAGGCTTTGGAACCATC	GGCTTCCACTTGAATCTAACCC	270	9768402	C	T	BsmI	60	207	270
4CP_10.962	4	TCTGGTTCTCAATCGGACTAGG	TTTGAAGAACTCACCTAGCAGC	313	10962035	A	C	MspI	61	221	313
4CP_11.951	4	ATCAAGTTGGTGCATCTGACAG	CATCGGATTCACATACTACGCC	293	11951164	C	T	DdeI	53	293	199
4CP_12.319	4	TTGTGTGTGTTGTGGCTTGATC	ACATGAATATATCAGCCGCTGC	387	12318646	G	T	RsaI	55	387	276, 111
4CP_12.391	4	GATGCGTTTGTTGTTGACACAG	TCTCAACCTGGTACCTTTCCTC	399	12391189	G	C	PstI	61	359	399
4CP_12.796	4	CTCTATTACGACGGCGATATCG	TCTGAGTTTAGTGCCAGCTTTG	354	12796277	G	A	RsaI	53	282	354
4CP_13.792	4	ATTTGACGAGATGTGTAGTGCG	AGTTCTTCTTTGCAGTGTCGAG	360	13792247	C	T	HindIII	59	360	243, 117
4CP_14.569	4	GCTCCAGGGTTTATGTTCGTAC	AACACCAGAAGTTGAGGTTTGG	207	14568598	G	T	BglII	60	128	207
4CP_15.889	4	AGGAGATGAGGGAAAGGACATC	ACACCATTGCAGATGAAGTAGC	306	15889211	T	A	PstI	60	255	306
4CP_16.674	4	GACATTATGCTCCTGGTGTTCC	ACTGCATTCGATATAAGCAGGC	343	16674119	T	G	RsaI	61	142, 130	213, 130
4CP_17.19	4	TGACCTAGTACGTACGTGTGAG	CTCAGCATCAATGGACCTCATC	224	17190403	G	A	BglII	58	162	224
4CP_17.582	4	GCTGCTTGACTCTAGAGTTGTG	AGCTGGATTCCAACAGAAGATG	254	17581861	T	A	EcoRI	53	167	254
5CP_0.314	5	GTCGTTGAAAGGGAGATAACCG	TCTTCTTCGTCATGGAATTCGC	389	314311	A	C	MspI	63	158, 114	272
5CP_1.011	5	GTACCCAGCTTTCAGACATTCC	AGCGGAAGACACAATAAACTCG	379	1011271	C	T	RsaI	60	227, 152	152, 130
5CP_2.032	5	TATTAATAGCTCAACCGCGGTC	TTATGGCACCTTTAGCTGCATG	197	2031577	G	A	RsaI	60	169	197
5CP_2.686	5	AACATTAGGAGGCAACAGCAAG	ACAGAGTACACAAGACCATTGC	290	2685965	G	C	MnlI	59	278	171, 107
5CP_2.889	5	AGGCATAGCAATCCATGACAAG	TCTAGCTCTCAAGGTTCGTCTC	324	2889223	C	A	HindIII	59	295	324
5CP_3.188	5	GTCCAACACAAGCTCTGAGTAC	TTGGACCTTGTTCTTCTTGCTG	376	3187782	G	T	MspI	59	376	204, 172
5CP_3.304	5	TACAAGGTGGTCATTCTGCATG	TCCTCTCTCATTAGGTGTTCCG	310	3303598	C	T	PstI	61	310	205, 105
5CP_3.841	5	GACTCTTCCCAGGGAAATTTGG	CAGCAGTGATGCCTGAGATTTC	158	3840990	G	A	MspI	62	123	79
5CP_4.538	5	ACGTAATGTGACCATGTTGGAC	GTTCACACCCAGTCCCTTTAAC	350	4538226	C	T	RsaI	60	319	350
5CP_7.519	5	AGACATACGTGAGGAGATCCAC	TAAGCAATGGCAAGAAGATCCG	371	7519125	A	G	RsaI	61	323	371
5CP_7.707	5	ATCACGGATGCTGATTTGAAGG	AACAGAGGCATTGCGAGTTATG	397	7706747	T	C	MnlI	53	284, 109	393
5CP_9.075	5	TGGTAATCGGCTTCCAAAGTTC	GTTGACCATTTGCATCAAGAGC	289	9074585	G	T	MspI	53	289	170, 119
5CP_10.324	5	CAAAGCTGCTTGTTATGCTCAC	AAAGACAAGCTACCAATGGCAG	272	10323898	C	A	MspI	53	272	166, 106
5CP_17.381	5	CGGTGATATCGACCTTGTTAGC	TAGGAAGAGGAAGACAGGAAGC	321	17381349	C	T	RsaI	60	273	321
5CP_17.427	5	CTTCTTTCCGGACTTCACATCC	AATGGTGTCCTTCGGTTGATTC	329	17427127	A	G	DdeI	53	329	202, 127
5CP_18.794	5	GCATTTGGTCTCCTTGGATCTC	TCCGGTAATGAGGACTCTGATG	378	18794179	T	C	RsaI	61	211, 167	378
5CP_19.097	5	GCCGATCAACTAGTTCAGTAGC	AACAAATTGACAACGCTGAAGC	333	19096963	T	C	MnlI	53	178, 155	333
5CP_20.188	5	AGACCATTTACACCAGCAATCG	CTTGCGAAAGGAGAGAAGTCTG	360	20187849	T	C	MspI	61	195, 165	360
5CP_21.748	5	TCAAACAAACACCAGAGAAGACC	CCCAACTGTCAGAATCTTCGTC	212	21748471	T	C	PstI	61	135	212
5CP_21.878	5	AACCAGCTTAAAGGCGAAGTAC	GATTTGCTGCAGTTGTACAAGC	335	21877750	A	G	MnlI	53	226, 109	335
5CP_23.073	5	TTGAACATCTAGAGCAAAGCCG	AGTGGAAGTACGATGCGAATTC	373	23073186	T	G	RsaI	61	304	364
5CP_23.834	5	GGAGGTATTCCGGAAAGTTTGG	ATCTTTGTCTTCTTTCTCGCCG	252	23834117	A	G	RsaI	62	126	252
5CP_25.111	5	CTTTCGATGGTAAGATCGGGTG	CTTCTCCTTCACCCGTTCATTC	297	25111336	C	T	RsaI	62	297	250
5CP_25.425	5	ACTGTTGGATTCTGCTCGAATG	ACGTTTCCACACACATAATCGG	374	25424661	A	G	MspI	62	291	374
5CP_25.668	5	TCACAACACAGAGTAGTTCGAC	CCGTCGCTCTGTTAATATCGTC	264	25668008	T	A	RsaI	53	191	264
5CP_25.741	5	ATGGGATTGAGTTTCGCAGATG	CCATATCGCGACGGTTAATACC	171	25741409	G	T	DdeI	61	108	171
5CP_25.901	5	AGTGTTCACCTGTAGAGTTGGG	TCGCTCCACCAAACGTAAATAC	207	25900760	C	T	MnlI	55	207	155
5CP_25.958	5	AACCACCCTATGAACAACAACG	ATTGTTGGTTTCTAGCACCACC	334	25958349	C	T	RsaI	58	234, 100	171, 100
5CP_25.974	5	GCTTCGTCTCATTACAAAGCAG	CATGATCCTGATCTTGTGGTGG	391	25973880	T	G	MnlI	57	283	391
5CP_26.011	5	TCAATAAATCAGCAGCCACCTG	TGCTGGGCTCAAATCTTATGTG	265	26010815	C	T	RsaI	60	156, 109	265
5CP_26.38	5	AGATGGAAAGAGCAAGGAAACG	GCGTAGAAAGAGTTAGAGCGAC	190	26379737	T	C	HindIII	53	190	104
5CP_26.418	5	TACCAATGATTGCTCGGTGAAG	AATAGCCGGAATCCTGACCTAG	358	26418085	G	A	RsaI	61	225, 110	248, 110
