## Supplementary material for "A panel of near-isogenic lines derived from locally adapted populations of a wild plant: A powerful tool for dissecting additive and non-additive effects on ecologically important traits": Table S2

Marker Name	Chr	Forward Primer	Reverse Primer	SNP Position	IT Allele	SW Allele	IT Reporter Sequence	SW Reporter Sequenece	IT Dye	SW Dye
TM4201	4	CGCCATTGAAATTCTTCTGAAAGCA	GTTCAGTTCAAATCTGTCCGAAAGG	9683966	T	C	CGGAAAATCAAATTT	CCGGAAAATCGAATTT	VIC	FAM
TM4202	4	TGTGAGCAAGAACCCTAGAAATGC	TTCTCCTTCCTCATAACTATTCGTACCA	11159365	A	G	CGAGATGTCAATATAG	CCGAGATGTCGATATAG	VIC	FAM
TM4203	4	CCCACTGGCGCTCATTCAA	CCAGTCCAGACGAGTTTGGT	12742229	G	T	ACATGACCCGAAGTC	ACATGACCAGAAGTC	VIC	FAM
TM4204	4	GTCAATGTGTAGCTTAGGATTATGAGGAA	CGCTAAGAACCTAATCATCTCACAACA	14073910	T	C	TTGACTCAGGTTTTTATG	TGACTCAGGCTTTTATG	VIC	FAM
TM4205	4	AAGGCCAACAACATTTTTACACCAATT	CTCCGTGTGCAGACTTTTGTC	15406526	T	C	AGCTCCCATAATATAGAAAG	AGCTCCCATAATGTAGAAAG	VIC	FAM
TM4206	4	GGCTTTTTCAGATGTCCTGTTGAGA	AGCTTCCAATTCAGACTTCTCCAAT	16905296	T	G	CAGTGAGGTCTTTGATG	CAGTGAGGTCGTTGATG	VIC	FAM
TM5501	5	CCATCACGATTACCAAAACAGAAAACAA	TGTGTTTTATCTTTCTTCCAATTGATATTTGTTCAA	22955064	T	C	TTCTGTGTGAAATGTCTT	TTTTCTGTGTGAAGTGTCTT	VIC	FAM
TM5502	5	GGAAGCAGCCAGAGAAGCT	GCCCACCACTTTCATCTTCTCTTAA	23703358	T	C	AGATAACCGAACTATCTGTG	AGATAACCGAACTGTCTGTG	VIC	FAM
TM5503	5	TGGTGGTTCATCTTGACTTTGCT	GGCAAAAAGAAAGACGCAAAACAAA	24546042	C	G	TTGTAGAGGACCGTTAAA	TTGTAGAGGAGCGTTAAA	VIC	FAM
TM5504	5	CCCCATCATCCCACCAAAATGT	TCTTATGGCTTTAGCACATTCTCATCAA	25257794	T	C	CTCCTCTAAGGTTTTC	CTCCTCTAGGGTTTTC	VIC	FAM
TM5505	5	TGCCACTGCCTTTGGAACAA	TTTGTGAAAGCCTTTGAGAGTAACCT	25927513	G	A	CTGCAGACAGACTTG	TGCTGCAGATAGACTTG	VIC	FAM
